# Underwater caves preserve biochemical composition and histological structure in modern and fossil mammalian bones

**DOI:** 10.64898/2026.07.14.738352

**Authors:** M. M. Walker, J.J. Miszkiewicz, J.M. Rowe, C.D. Matheson, J Vongsvivut, N.A. Sims, J Louys

## Abstract

Biochemical and microstructural bone degradation (diagenesis) occurs after death and is environment dependent. Existing macroscopic and histological research suggests bones submerged in water degrade differently to those in dry contexts. However, little is known about how submerged and dry degradation processes affect skeletal remains in caves, which have fundamentally different decomposition conditions to open environments. This study combines histology with laboratory-based and synchrotron-sourced Fourier-transform infrared microspectroscopy (FTIRM) to characterise bone microanatomical and biochemical degradation in bones from underwater (wet) and dry cave environments. We investigate fossil and historic mammal (ovicaprids, macropodids) bone diagenesis from Mount Gambier, South Australia, intra-skeletally and between depositional conditions. FTIRM analysis revealed greater collagen-associated amide signatures in historic wet bones than dry counterparts, while fossils showed no detectable signal. Despite biochemical differences, bone histology did not present noticeable differences between specimens, with similar birefringence levels and no radial micro-fractures across the secondary osteon border. Wet and fossil bones also exhibited comparable carbonate content despite differences in organic composition and mineral recrystallisation, suggesting submerged cave environments facilitate preservation of carbonate-bearing mineral phases within relatively closed (trapped) diagenetic systems. These findings demonstrate that underwater cave conditions support fossil preservation through complex and heterogenous organic and mineral diagenetic pathways.
