## Supplementary Table 1 for "Underwater caves preserve biochemical composition and histological structure in modern and fossil mammalian bones"

### Sheet: correlation_r2_onlysig
		R_Collagen-PO4	Am1-2	Am2-PO4	R_Collagen_cross-links	R_helix_ratio	R_CO3-PO4	R_IRSF	L_Crystilinity	L_HPO4-PO4
12.0.1_7	Unknown		0.173006		0.0743256		0.126569	0.233293	0.159367
13.0.1_1	Unknown	0.294971		0.489398			0.613041
32_11	Unknown				0.137234		0.223951		0.271246
32_6	Unknown	0.115057			0.0882049		0.0808596
4.0.1_1	Unknown	0.530069	0.478837	0.601305		0.465146
4.1.5_1	Unknown	0.224449	0.538491	0.395732	0.278004	0.416255			0.0530661	0.390337
5.0.32_5	Unknown	0.401065	0.156165		0.242377	0.307399	0.638284	0.189523	0.225642	0.367464
7.13.2_1	Unknown	0.334419	0.497235		0.177396	0.330767	0.77826	0.2673
7.8.4_1	Unknown		0.609716		0.454839	0.0800284		0.145272	0.438883	0.416115
9.0.11_1	Unknown	0.390097	0.534353	0.312273					0.300067	0.367861
GH04	Wet					0.409797						red	<30%	54	0.432		0.776
GH10	Wet	0.208787		0.334666	0.471941	0.115856	0.215516	0.167408	0.224616	0.350639		orange	30-40%	43	0.344
GH18	Wet			0.0779026					0.109077	0.17237		yellow	50-70%	19	0.152		0.224
GH19	Wet	0.209019	0.808195		0.454702	0.407702		0.434261				green	>70%	9	0.072
GH9	Wet		0.431166		0.234253	0.30937			0.216893
GWS02	Dry	0.138863		0.13623	0.254651		0.360102	0.565264	0.443251	0.599083				125
GWS19	Dry	0.589867	0.56241	0.575366	0.640501	0.495843	0.666269	0.175479		0.197553
GWS47	Dry			0.285994			0.724516	0.136931		0.173257
GWS48	Dry								0.108678
GWS60	Dry	0.446696	0.471814	0.501986	0.360198	0.407585	0.86467		0.703517	0.439731
GWS69	Dry	0.358118	0.154032	0.474903	0.450366		0.663915		0.165545	0.223708
GWW4	Wet	0.110863		0.148044			0.932802		0.273795	0.214619
GWW61	Wet	0.204528		0.383688	0.533753		0.308636	0.316358	0.673718	0.590294
GWW76	Wet	0.113826		0.184451		0.318198	0.770943	0.168177	0.83527	0.800942

### Sheet: All
				Am/P			AM1/2			AM2/P			Collagen integrity (cross links)			Random coils (alpha helix)			C/P			Crystalinity 1 (IRSF)			Crystalinity 2			HPO4/P
Sample ID	Burial Condition	no. rows	Pixels per row (X00 UM)	p	r	r2	p	r	r2	p	r	r2	p	r	r2	p	r	r2	p	r	r2	p	r	r2	p	r	r2	p	r	r2
12.0.1_7	Fossil	71	4	0.0795787			0.000309182	-0.415939	0.173006	0.878723			0.021438	0.272627	0.0743256	0.0720104			0.00232825	-0.355766	0.126569	1.98827e-05	0.483004	0.233293	0.000563401	0.399208	0.159367	0.268133
13.0.1_1	Fossil	53	4	2.64609e-05	-0.543112	0.294971	0.597574			5.61194e-09	-0.69957	0.489398	0.407449			0.0997158			4.29236e-12	0.78297	0.613041	0.254206			0.644795			0.136935
32_11	Fossil	55	5	0.700516			0.589186			0.251635			0.00536867	0.370451	0.137234	0.409751			0.000263417	0.473235	0.223951	0.742958			4.57409e-05	0.520813	0.271246	0.127789
32_6	Fossil	53	5	0.0129666	-0.339201	0.115057	0.458889			0.0610779			0.0308057	-0.296993	0.0882049	0.0909043			0.0390548	0.284358	0.0808596	0.111605			0.363897			0.0627385
4.0.1_1	Fossil	29	11	7.5872e-06	0.728059	0.530069	3.20787e-05	0.69198	0.478837	7.79633e-07	0.775439	0.601305	0.176944			4.61057e-05	-0.682016	0.465146	0.0508527			0.166748			0.576624			0.224456
4.1.5_1	Fossil	74	4	2.01284e-05	0.47376	0.224449	1.02745e-13	0.73382	0.538491	1.94434e-09	-0.629073	0.395732	1.38956e-06	0.527261	0.278004	5.47314e-10	-0.645178	0.416255	0.572514			0.135283			0.0483197	-0.230361	0.0530661	2.69486e-09	-0.62477	0.390337
5.0.32_5	Fossil	63	4	2.54804e-08	0.633297	0.401065	0.0013489	0.395178	0.156165	0.328048			4.16047e-05	0.492318	0.242377	2.42106e-06	-0.554436	0.307399	4.2795e-15	0.798927	0.638284	0.000405825	-0.435343	0.189523	8.36317e-05	-0.475018	0.225642	1.40221e-07	-0.606188	0.367464
7.13.2_1	Fossil	61	4	1.05624e-06	0.57829	0.334419	2.23738e-10	0.705149	0.497235	0.331149			0.000724261	-0.421184	0.177396	1.24751e-06	-0.575123	0.330767	5.88168e-21	0.88219	0.77826	1.98954e-05	-0.51701	0.2673	0.844045			0.169438
7.8.4_1	Fossil	65	4	0.160495			1.70724e-14	0.780843	0.609716	0.0754181			7.31945e-10	-0.674417	0.454839	0.0224091	-0.282893	0.0800284	0.776742			0.00173367	-0.381146	0.145272	1.84666e-09	-0.662482	0.438883	6.6271e-09	-0.64507	0.416115
GWS02	Dry	35	7	0.0274812	-0.372644	0.138863	0.0648679			0.0291107	-0.369094	0.13623	0.00199234	0.50463	0.254651	0.10517			0.000138715	0.600085	0.360102	1.92709e-07	0.75184	0.565264	1.27353e-05	0.665771	0.443251	4.93272e-08	0.774005	0.599083
GWS19	Dry	26	10	4.63504e-06	-0.768028	0.589867	1.03013e-05	-0.74994	0.56241	7.11054e-06	-0.758529	0.575366	9.19324e-07	0.800313	0.640501	5.95328e-05	0.704161	0.495843	3.7002e-07	0.816253	0.666269	0.0331704	0.418902	0.175479	0.705069			0.0229106	0.444469	0.197553
GWS47	Dry	33	8	0.106526			0.372198			0.00134447	0.534784	0.285994	0.256691			0.791257			3.46218e-10	0.851185	0.724516	0.0340351	0.370041	0.136931	0.0917135			0.0159783	0.416242	0.173257
GWS48	Dry	37	8	0.595817			0.88369			0.561965			0.358002			0.247605			0.21347			0.720405			0.0463134	0.329663	0.108678	0.0685026
GWS60	Dry	35	8	1.14558e-05	0.668353	0.446696	5.19415e-06	0.686887	0.471814	1.91404e-06	0.70851	0.501986	0.000138357	-0.600165	0.360198	3.68187e-05	-0.638424	0.407585	6.87159e-16	0.929876	0.86467	0.339856			3.15247e-10	0.838759	0.703517	1.41807e-05	0.663122	0.439731
GWS69	Dry	30	10	0.000477304	0.598429	0.358118	0.0319355	0.392469	0.154032	2.53933e-05	0.689132	0.474903	4.92598e-05	-0.671093	0.450366	0.557248			4.23298e-08	0.81481	0.663915	0.2508			0.0256563	-0.406872	0.165545	0.00830007	-0.472978	0.223708
GWW4	Wet	37	6	0.0440436	-0.332961	0.110863	0.814372			0.0187012	-0.384764	0.148044	0.621414			0.40957			4.16722e-22	0.965817	0.932802	0.840815			0.000890348	0.523254	0.273795	0.0038824	0.463269	0.214619
GWW61	Wet	35	8	0.00638001	-0.452248	0.204528	0.183381			7.26074e-05	-0.619426	0.383688	6.27506e-07	0.730584	0.533753	0.360695			0.000531299	-0.55555	0.308636	0.000436773	0.562457	0.316358	1.5618e-09	0.820803	0.673718	7.10256e-08	0.768306	0.590294
GWW76	Wet	43	6	0.026933	0.337382	0.113826	0.608142			0.00405271	0.429477	0.184451	0.0737434			8.16625e-05	-0.56409	0.318198	1.05997e-14	-0.878033	0.770943	0.00631031	0.410094	0.168177	1.18542e-17	-0.913931	0.83527	5.8572e-16	-0.894954	0.800942
GH04	Wet	18	15	0.821363			0.425152			0.866941			0.145434			0.00421513	0.640154	0.409797	0.0609954			0.563685			0.196479			0.527584
GH10	Wet	38	7	0.00392801	-0.456933	0.208787	0.0732211			0.000142155	-0.578503	0.334666	1.90596e-06	0.68698	0.471941	0.0365258	0.340377	0.115856	0.00332455	0.464237	0.215516	0.0107509	0.409155	0.167408	0.00264903	0.473937	0.224616	8.99385e-05	0.592148	0.350639
GH18	Wet	75	5	0.760487			0.0522908			0.0153096	0.27911	0.0779026	0.284674			0.844967			0.284185			0.836225			0.00380566	-0.330268	0.109077	0.000212408	-0.415174	0.17237
GH19	Wet	32	8	0.00852143	-0.457186	0.209019	2.79089e-12	-0.898997	0.808195	0.972965			2.31929e-05	0.674316	0.454702	8.40878e-05	0.638515	0.407702	0.365413			4.11032e-05	0.658985	0.434261	0.0708781			0.727377
GH9	Wet	22	11	0.0917925			0.000902293	-0.656632	0.431166	0.49792			0.0224666	-0.483997	0.234253	0.00718548	0.556211	0.30937	0.43481			0.0677415			0.0289341	0.465718	0.216893	0.167937
